# Discovery and biosynthesis of biffamycin A – a novel glycotetrapeptide antibiotic

**DOI:** 10.1101/2025.09.22.677794

**Authors:** Michael W. Brigham, Edward S. Hems, Daniel C. L. Van, Justin E. Clarke, Sergey Nepogodiev, Christian Bassi, Michael E. Webb, Glyn R. Hemsworth, Barrie Wilkinson, Ryan F. Seipke

## Abstract

The clinical deployment of antibiotics is undermined by antimicrobial resistance. Without new agents to treat antibiotic resistant bacterial infections, mortality rates are predicted to reach 10 million people per year by 2050. Most antibiotics are derived from natural products (NPs) produced by bacteria; however, this resource was abandoned by industry because of high rediscovery rates. We are amid a natural product renaissance fuelled by inexpensive access to genome sequencing and sophisticated bioinformatic tools, which have highlighted that most of the biosynthetic pathways for NPs are not expressed in the laboratory. Here, we engineered the expression of a silent biosynthetic gene cluster harboured by an environmental isolate of *Streptomyces albidoflavus*. By using a bioinformatics-guided approach, we isolated and structurally characterised a novel glycopeptide antibiotic (GPA) named biffamycin A, which is the smallest GPA known and harbours unprecedented 5-chloro-4-methoxy tryptophan and 3-hydroxy(α-d-mannoysl)-d-lysine moieties. Biffamycin A possesses antimycobacterial and antistaphylococcal bioactivity, including methicillin-vancomycin-resistant *Staphylococcus aureus*.
