## Supplementary material for "Discovery and biosynthesis of biffamycin A – a novel glycotetrapeptide antibiotic": Table_S1

### Sheet: Table S1
Table S1. Bioinformatic analysis of proteins encoded by the biffamycin A biosynthetic gene cluster
Protein	Proposed function	Amino acid sequence	InterPro Protein Family Membership	Top MIBiG protein hit	% ID	Bit Score	E-value	MIBiG BGC	MIBiG BGC product
BifO	Polyprenyl-P-hexose synthase	VTASASPSESRRKPVHARSENTVDTGPDHEITLVIPTFNEADNIPELLDQITAAVPPGREVTVLFVDDSTDDTPEIIEKEALRMPLKVSVHHRSVPVGGLGGAVMEGIDRSGSRWVVVMDADLQHPPALLPELIEQGEETGAELVVASRYAGGGDRSGLANRYRVLVSGASTSAAKLLFPKALREVTDPMSGYFAIRRDVIGRAQGSGAPRPLGYKILLELIVRCRPRSVAEVPYDFGVRHAGESKSTVREGLRFLRHLIRLRTTSGTPSRALAFGAIGLSGFLPNLALLWFLTRTTGLHHTAAEVIANQAGMVWNFVFIELLLYRGRKQMGPRARLLSFVALANLDLVARIPLTLLLVSGFGLTPVPATALAMVFVFALRFLCVDRFLYR	DPM1-like (IPR039528)	AAU34198.1	63	415	2e-143	BGC0000388.5	Mannopeptimycin
BifN	Lysine hydroxylase	MVRVKRFVIEPDEREQIERLVDAVLQEYGQWDPGHFVAHAGAAAESLPLRVRQFFRRVRAEETDVTVVSGLPLDEALEPTPTGWDMAQKHGVGHREEIVLMLSGAALGEPFAWADQQNGRIMHDVCPAPGKERSETSGSSMAPLSLHTEDAFHRCRCDYVALYCLRNPDRVGTTVVRADQLGLPERLAGTLAEKRFHHRPDQSHIGPQGHASGAAEVDAILFGPPEAPYLRIDFDDTCAADEDDHEATEAIAELYTYARAAQEKVVLAPGDAIFLDNYRVIHGRDPFQPRYDGTDRWLKRVNLIRDLRRVFVATEARSRVVV	Clavaminate synthase-like (IPR014503)	XNR_0986	48	286	1e-95	BGC0002358.3	Cyclofaulknamycin
BifM	Sensor histidine kinase	VKVGARAATPAGCRQALALPPRRLLASSWPWRSLGYLLCGALVLFLIMAAAMNGMFLFEELPGYAQLVSWLFLAAVLCAPVAAVERLRMRLVDPDPVGDPHLVPDRPGPRAWLRLRIAEAATWREFGYTMALPVVLPLIDLGGVLLVGGAGVLIAAPFLDPLLDFGPLVVFGHWEVSTLFDRTLLVLLGLALLPPVAYAVTALAAARSAFARLMLAPRESESAARVQELTRSRVRLADAFEAERKRIERDLHDGAQQRLVGLIMTLGLLEHELQGEATDRAGLAAKARTQAEGVLAELRELIRGIHPQLLTDRGVAAAVAEIADRSPVPVQVDIVLPGRPASAVETVAYFAVQEALANVVKHSGAGSARVTGGLEGDHLVLRVTDDGVGGALPRAGHGL…	Sensor Histidine Kinase Two-Component System (IPR050482)	XNR_0977	47	306	3e-100	BGC0002358.3	Cyclofaulknamycin
BifL	Response regulator	VANPRLRVVLAEDAALLREGLVELLERFGHDVVAAVGDSRDVAKAVEDHRPDLVVTDVRMPPDFNDDGLRVAMALRARHPGLGVLVLTQYAATAYACELLESGGDSEGGLGYLLKDRIGTVAEFLSAVQCVAAGGTVVDPEVVRQLLGNRRTSKPVDRLTAREREVLALMAEGRTNADIAAALHVSQPTVAKNIGGIFQKLGLAEGDGHRRVLAVLTYLRS	Transcriptional regulatory protein WalR-like (IPR039420)	XNR_0976	61	242	5e-81	BGC0002358.3	Cyclofaulknamycin
BifK	5-Tryptophan chlorinase	MANSVVIVGGGTSGWMTASYLKAAFGDRVAVTLVESKNVPSIGVGEATFSTIRHFFNYLGVEEHEWMPECQATYKLAVRFEDWREPGHTFYHPFERNRVVDGFPLTDWWVQKQPTARFDTDSFLIASMCDAKSSPRYLDNSLFDSTFERGEEHRTTLSEQHTQFPYAYHFDAAMLAKFLTRFGVKRGVRHVLDDVVDVVLDDRGAIDHVRTREQGDLHGDLFIDCTGFRSLLVNKALDEPFISFQNHLPNDSAVALRVPLDMAEQGLRPATTATAKEAGWIWSIPLFERLGTGYVYASEYATPDEAERTLREFVGPMAENATANHIRMRIGRSARSWVKNCVAIGLSNGFVEPLESTGIFIIQNGIEQLVKNFPVGDEAIDENLRDTYNRQAAHVMDGL…	Flavin-dependent halogenase (IPR006905) / Flavin-dependent tryptophan halogenase (IPR033856) / Flavin-dependent Halogenases in Natural Product Biosynthesis (IPR050816)	AKQ20696.1	68	750	0.0	BGC0001337.5	Lazarimide
BifJ	Sodium/hydrogen ion exchanger	MNAVEFAARAGHVALALAAVLLVAFVGRAVGRLTRQPTVVAEIAFGLAIGPLLLSSGAGRALLPGEVTEVLRSIGHVGLVLFLVGVAHELRSTKAPARGRLIGWTTVGALSVPLLAGCAFALVVLADPALRGTAPEGALVLLLAVSLSVTAVPVLARILEERQLFDTPVGKLSMSVAMIIDVFAWLLLALAIGLAAGGSGGVPRIASVVCVGLLVMFCLASLVRTAPVVAFRQRFPVATAVLVGLAGLASSWAFQEQGVTEIFGALLVGLALPPDGWHDVVRRVTRVGRLLVPVFFVVTGITVFAGQFGATPWLAIVLATALGIVGKMGGGWLGAWLGGSPAPEALRVGVLLNTRGLTELVVLQAGYSAGILTPPVFLALVVMALVTTAMTGPCLGLLE…	Monovalent cation:proton antiporter 2 (IPR050794)	DBP21_21595	48	287	4e-93	BGC0002100.2	Colibrimycin
BifI	Flavin reductase	MADSGPTSGAGAGATTLTAVAPTQFRALMSTFPSGVSIVTTSDTGGQPWGMTCSSVCSVAVDPPTLLVCLRAGSPTLAAMERRSTFAVNLLHAGARETADLFASGAPHRFDQVRWTADGEAAGPHLPDDAHAIADCRISRTVRVGDHMVVLGEVFRVRHLERAAEGPSPLMYGLREYASWSVR	NADH-dependent flavin reductase (IPR050268)	AEO12709.1	63	205	9e-68	BGC0001334.5	Caldoniamide
BifH	MbtH protein	MTVNPFDDPEGTYLVLVNDEDQHSLWPSFAEVPPGWRVAQPRTGREAALAYVESRWTDMRPKSLVMAMGRR	MbtH-like protein (IPR037407)	QWT72290.1	71	106	4e-32	BGC0002430.3	Gausemycin
BifG	ArsR regulator	MISSLGPVVESAFALKQLGRHGSASFRGWRKGVREQLGTRVSAIEDLAQRRSIDELLPLLKLHGGAGVDAGVDEHTRQQVRAALFEFCQVAILPHWREMHGHMASVRDACGRIGIANGMHALLDNLHPKLNWKPPVLEVAGEPDRDVYLDGRGIVLCPSLFLTNRACMVLEDVLEIDVPVLVFSVPVETTADTELWGHSRGGEQALSALVGHTRAAALQMLSESCTTGELSQRLNISLAGASKHATVLRKAGLVTTARKRNTALHSLTPLGVALLRQRHALRVP	Metal-responsive transcriptional regulator (IPR051011)	AAU34212.1	50	269	4e-89	BGC0000388.5	Mannopeptimycin
BifF	O-methyl transferase	MLPSALEKAVYGVYATTAVHLADKHGVFGLLVDREATAGKIASELGLDEETLTRLLVLLDSFGVVERDEEGAYRVPEEAAPFLDPRNARSVGGFLSHVMNSTLGRLSQLDAYLSAGKPAVDAALPAPFDVMYKTPELTADFLTAMWQLTYDVSRELVPMAGLAGVRHLVDVGGASGPFCVAALQATPGLRATVFELPEVEPYVAETVERYGLEGRLDFAPGDFHRDEFPATECVAFGYVLSGWTDETGLELLRKAYRACSDGGRVLIMDRLFDDDHRGPLPTAVMNLSMHVEAKGRHRTAAEYIGLLESAGFTDCEVHRTTQDKQLVTGVKR	O-methyltransferase COMT-type (IPR016461)	QCE43604.1	61	412	8e-145	BGC0001834.4	Argyrin
BifE	4-Tryptophan hydroxylase	METAPASLQFSGRCDEVIQLQERAGRQALTAEDRELLAKLYEESYADRRAGSEVMRLLTRPFSREPIPEYYRYSNLHVYSWFLGLHPTEPVAGAVLALEATLADLDEVERRAAPRLTPADHGEERLRRLDALRERVGELPVETAGRATAAKIIERARDDDLARWQARVLTRCSGFLASNDHHEHLFLRSVQACELAFHLIRHFAVRSRTAVARGDDQALALMAQLAVFVELPNHIFHLLRTLTPELFLAFRDATGEASAVQSLNYHLMELVMYGYDARKTEAYTRFDHLHELTVPPLRSVRPLREAVLKSGDPELSEALGGIERTLTTWRGRHYGFGRRYLPGVKGSGGTEGAGYLKRFVHKGNLVPEPITTAPGIDLLGFAFR	Tryptophan 2,3-dioxygenase (IPR004981)	AIW58897.1	52	337	1e-113	BGC0001582.4	Ecumicin
BifD2	ABC transporter	MRRTSSRKAPVDWSIRLDSVSKVYGSEKSPVQALDGVSIELRNGTFTAVMGPSGSGKSTFLNCAAGLDRPTSGTVRLGDVELSQLDEVQLTEVRRERIGFIFQAYNLLSSLTVEENVSLPLRLADRKTDRAFLREVLAAVGLADHLKRRPSELSGGQQQRVAVARALITRPDAVVADEPTGALDSRSSKQVLELLRHVVDTMGQTVLMVTHDPVAASYADSVVFLADGRLAGELHRPTSEQVASRMTHLGDW	ABC transporter, lipoprotein release, LolD-like (IPR015854)	ANH11417.1	63	316	4e-109	BGC0001770.4	Sceliphrolactam
BifD1	ABC transporter permease	VIRRIRRVVRLVVPYRKDLSLAWSTIKGRKGGFVGSFVAVAAGSAVITACGILLMSGLNTGVQPERYAGASVVVGGEQSYWLDETAEVRHSERVTLPAGKVDDIAAVPGVKSAVGNVDIALTVLTPDGAEAGGPGEFPVAGHGWSGASLGPFDLREGKAPSGARDVVLDAGLAERAGLKTGGKVRIVVASVPATYRVSGLAEAPGGGLARQGAVFFTDDRAAELSGRPDRVSAVGVRAEPGVSPHALAERITSAVPHVVARTGPERGDVEFLDVGDARSLVVESSASFGGTMVLIVVFVVASTLALSVQQRRRELALLRAIGATPKQIHWMIGAEMTLVSLAGALVGAIPGVVLAFLMRGVFILAGAMPPDFRMEVGWLPFAASLVLCVVSARLGGWLV…	Macrolide Exporter MacB (IPR050250)	ALA09378.1	35	405	1e-127	BGC0001303.5	Lobosamide
BifC	NRPS	VTHEGSPGAGPVPGPAPTRFPTGRPGPAAHAGTAATHQFLLGAPATSGLRQLAEAGGGTLFHALVAVAQALTSVYAGESEVTAAVRGRSAEGVDVSARLHATVDGGRPLADLVAAARAATDATALPAEFAVSGVVLRFTETVGGLEVSVDHGPAGPGAWTAEGTAGTFRTLAEAAAADPGRPLSALRLVAEKELRGLLLDRNDTGREFPADRSLPDLFAERVRRAPHSTAVLHGDERLTYAELDHRANRLSARLLAEGVTPESRVGLLLDRSVHAVVSILAVAKAGGVYVPLHAAYPEDRVRLVLAEVGAELVLTDRAMASKAATSGLPVVVVDEPATTAGLPAHDPGTAVDSGQLAYLMFTSGSTGIPKGVAVTHADVVALAWDHRWREAAHRRILFH…	Too many domains encoded to allow InterPro Protein Family Assignment	AAU34202.1	44	1375	0.0	BGC0000388.5	Mannopeptimycin
BifB	NPRS	MELSSAAKDRLSALPADVRERVLRQLAGEAGPDTARRAITPAPRDGALPLSAGQQGLWFLAELNPGSVEYNAPRMLGLTGPLRVDALHAALDGVVARHEVLRTTIGEADGHATQVVHEPGPVPVDLVDLRGLPEPERTAALDRHLAREGATPFDLRRGPLLRVSLIRLAAEEHVLVLGLHHIVGDGWSVDLLVGELNACYAAHVRGEHPALPHLPVQYADYAVWQRDRLAGPEVAAQTDYWKRQLAGLPPLELPTDRPRPPVSGTEGAVHAFTVDRELTRRLTELGGRHGATLYMTLVAAAKLLFARYSGQRDVAVASVTAGRSQAELEEVIGYFSNTVVLRSQVDEERSFTDFLAEVRSTALDAFAHDEVPFQRLVDILRPERDASRSPLVQVMVTLQ…	Too many domains encoded to allow InterPro Protein Family Assignment	AAU34203.1	49	2135	0.0	BGC0000388.5	Mannopeptimycin
BifA	MFS1 family transporter	MTTEAVGPVAPPLSRNRNYHMLWGSQLISELVGQLCLVAFPLMVMTATGSALQMGAVTAVVAAAGMLANVPAGVLVDRFDRKRVMLVCQCVRAVAMAGLVAVLLTDRFSLTYVLLVAVVEGMLGAAFDPAEHAALPQVVHESQLSTAIARNTTRRYIATLLGPAGAGFLFAAGPTVPLAVAAVLLVVSCVVLSFLRLPRSRPGARPNRKGALVEGFRWVLRHRVIRATLAWLMCCEVFISALTTIVLALSGEDSMAPGALGMMMTGFGIGGLLGASVAARLYAALRAPVIILGFSWCAAVLTLVMALVPTGVLTGVVLGGIGFLIPTAFTTIMTYQLAVAPDGLRGRLSGVVGLFAGAAGAVGPLVGGLLMTDGDSRSSLLVWALCLAAVALGTTLSPT…	Transmembrane secretion effector (IPR010290)	QEO74908.1	51	370	1e-125	BGC0002588.2	Enduracididine
BifP	Polyprenyl-P-hexosyl transferase	VATTTLDAPASPETPPAALPALSRWPLLSVCTGLGIALLALSGRHGYHVDELYNRASGAHLAWGYVDQPPLVSLIARVETSLLGDTLTALRVVPALLACVVVWVAALVARELGGRGGAQLFAAAATAGSLVTLNAGHVLTTNIPDLLAWVTVGWLVIRLLRTQDTRLWLAVGAVSGVGLLAKNLIVLLILALLVGVLATGRRNVLYSRHLWAGAALAALLAAPALWWQVAHGWPATEMSEALKTALGEDSRVAFVPFQVLMIGLFLTPVWIAGVVALLRRPQWRPFRPVGLAYLFMSALLIAIGGKPEYTGGLQLVLLAAGSVVVVEWARTTLRRTLAGSALVGNALLSAVLMLPVLPVAVYGSNPVLNGLGVFQLDQAGWPQLAEQVAAVHRTLPPRD…	Lipid A-modifying glycosyltransferase 83 (IPR050297)	QEO74909.1	52	393	2e-130	BGC0002588.2	Enduracididine
